# Hi-C detects novel structural variants in HL-60 and HL-60/S4 cell lines

**DOI:** 10.1101/482208

**Authors:** Elsie C. Jacobson, Ralph S. Grand, Jo K. Perry, Mark H. Vickers, Ada L. Olins, Donald E. Olins, Justin M. O’Sullivan

## Abstract

Cancer cell lines often have large structural variants (SVs) that evolve over time. There are many reported differences in large scale SVs between HL-60 and HL-60/S4, two cell lines derived from the same acute myeloid leukemia sample. However, the stability and variability of inter- and intra-chromosomal structural variants between different sources of the same cell line is unknown. Here, we used Hi-C and RNA-seq to identify and compare large SVs in HL-60 and HL-60/S4 cell lines. Comparisons with previously published karyotypes identified novel SVs in both cell lines. Hi-C was used to characterize the known expansion centered on the MYC locus. The MYC expansion was integrated into known locations in HL-60/S4, and a novel location (chr4) in HL-60. The HL-60 cell line has more within-line structural variation than the HL-60/S4 derivative cell line. Collectively we demonstrate the usefulness of Hi-C and with RNA-seq data for the identification and characterization of SVs.
