## Supplemental table 1 for "Hi-C detects novel structural variants in HL-60 and HL-60/S4 cell lines"

### Sheet: Sheet1
Log-Odds	Chromosome 1	Start 1	End 1	Bias 1	Chromosome 2	Start 2	End 2	Bias 2	Resolution	sample
1267.66	chr5	157130000	157390000	+	chr16	81870000	82270000	-	10kb	HL60_HaeIII
780.764	chr5	157620000	157980000	-	chr16	80950000	81240000	+	10kb	HL60_HaeIII
910.24	chr5	136300000	136500000	+	chr16	85120000	85430000	+	10kb	HL60_HaeIII
1220.83	chr5	54170000	54380000	+	chr17	20910000	21300000	-	10kb	HL60_HaeIII
340.383	chr5	52990000	54100000	-	chr17	20960000	21010000	+	10kb	HL60_HaeIII
1720.77	chr5	128340000	128840000	-	chr7	130790000	131130000	+	10kb	HL60_HaeIII
404.88	chr5	140200000	140400000	-	chr7	130880000	131120000	-	10kb	HL60_HaeIII
3008.71	chr14	61240000	61700000	+	chr9	104330000	104880000	-	10kb	HL60_HaeIII
813.47	chr14	81440000	81630000	-	chr9	32400000	33270000	-	10kb	HL60_HaeIII
386.739	chr14	63750000	64250000	+	chr9	101570000	101880000	+	10kb	HL60_HaeIII
584.164	chr8	127110000	127320000	+	chr4	26750000	27090000	+	10kb	HL60_HaeIII
216.203	chr13	22830000	23350000	+	chr10	25130000	25260000	-	10kb	HL60_HaeIII
528.404	chr16	85160000	85400000	+	chr7	131450000	131670000	+	10kb	HL60_HaeIII
113.851	chr16	82400000	83800000	+	chr7	131500000	132400000	-	100kb	HL60_HaeIII
761.592	chr5	128460000	128840000	+	chr5	140200000	140450000	-	10kb	HL60_HaeIII
362.4	chr14	23830000	24640000	+	chr3	190560000	191380000	-	10kb	HL60_S4_HindIII
151.309	chr14	81440000	81630000	-	chr9	32400000	33200000	-	10kb	HL60_S4_HindIII
359.012	chr14	61160000	61700000	+	chr9	104330000	105880000	-	10kb	HL60_S4_HindIII
158.077	chr18	47540000	47820000	-	chr4	186580000	189270000	+	10kb	HL60_S4_HindIII
160.393	chr17	76060000	76890000	-	chr16	15000000	15760000	+	10kb	HL60_S4_HindIII
287.715	chr17	20900000	21390000	-	chr5	53400000	54360000	+	10kb	HL60_S4_HindIII
182.776	chr7	131330000	131680000	-	chr16	85040000	85430000	+	10kb	HL60_S4_HindIII
118.534	chr7	130000000	130970000	+	chr5	140210000	140680000	+	10kb	HL60_S4_HindIII
119.439	chr14	27440000	27830000	-	chr21	33480000	34630000	-	10kb	HL60_S4_HindIII
183.327	chr16	81860000	82530000	-	chr5	156910000	157390000	+	10kb	HL60_S4_HindIII
527.467	chr16	27950000	28580000	-	chr21	32000000	33470000	-	10kb	HL60_S4_HindIII
334.712	chr16	26990000	27950000	+	chr21	31520000	32000000	+	10kb	HL60_S4_HindIII
301.752	chr3	192210000	192780000	-	chr1	5000000	6160000	+	10kb	HL60_S4_HindIII
232.231	chr3	191970000	192210000	+	chr1	3840000	4980000	+	10kb	HL60_S4_HindIII
229.42	chr14	64000000	79000000	+	chr3	183000000	190000000	-	1Mb	HL60_S4_HindIII
130.096	chr17	26000000	51000000	-	chr16	0	15000000	+	1Mb	HL60_S4_HindIII
42.2068	chr8	125000000	130000000	-	chr11	28000000	31000000	-	1Mb	HL60_S4_HindIII
118.853	chr8	125000000	128000000	-	chr6	105000000	126000000	+	1Mb	HL60_S4_HindIII
319.679	chr7	98000000	108000000	-	chr16	84000000	90000000	+	1Mb	HL60_S4_HindIII
84.1946	chr16	28000000	32000000	-	chr15	39000000	45000000	-	1Mb	HL60_S4_HindIII
171.994	chr2	39780000	41360000	-	chr2	177030000	177370000	+	10kb	HL60_S4_HindIII
211.05	chr2	61330000	61900000	-	chr2	73360000	74500000	-	10kb	HL60_S4_HindIII
181.602	chr17	42130000	43870000	-	chr17	81390000	82990000	+	10kb	HL60_S4_HindIII
326	chr5	157070000	157390000	+	chr16	81870000	81970000	-	10kb	HL60_S4_MboI
287.931	chr5	54230000	54380000	-	chr17	20900000	21180000	-	10kb	HL60_S4_MboI
370.824	chr5	128350000	128720000	-	chr7	130820000	131130000	+	10kb	HL60_S4_MboI
758.206	chr16	27950000	28320000	-	chr21	32000000	32400000	-	10kb	HL60_S4_MboI
1123.73	chr9	104330000	104760000	-	chr14	61170000	61710000	+	10kb	HL60_S4_MboI
369.815	chr9	101560000	101880000	+	chr14	63750000	64250000	+	10kb	HL60_S4_MboI
297.958	chr9	32390000	32990000	-	chr14	81440000	81560000	-	10kb	HL60_S4_MboI
643.677	chr18	47000000	47750000	-	chr4	189080000	189940000	-	10kb	HL60_S4_MboI
448.606	chr14	27370000	27600000	-	chr21	33460000	33930000	-	10kb	HL60_S4_MboI
216.662	chr3	192200000	192430000	+	chr1	4960000	5480000	-	10kb	HL60_S4_MboI
337.243	chr14	24320000	24720000	+	chr3	190000000	191090000	+	10kb	HL60_S4_MboI
104.03	chr5	143000000	149000000	+	chr7	109000000	128000000	+	1Mb	HL60_S4_MboI
128.061	chr16	76000000	86000000	+	chr7	131000000	138000000	-	1Mb	HL60_S4_MboI
73.7278	chr11	28000000	31000000	-	chr8	125000000	130000000	+	1Mb	HL60_S4_MboI
50.06	chr8	125000000	130000000	+	chr3	93000000	94000000	-	1Mb	HL60_S4_MboI
57.3408	chr8	126000000	130000000	-	chr6	115000000	121000000	+	1Mb	HL60_S4_MboI
86.4408	chr14	25000000	29000000	-	chr3	152000000	182000000	+	1Mb	HL60_S4_MboI
386.109	chr20	18500000	18600000	-	chr20	38550000	39070000	-	10kb	HL60_S4_MboI
427.255	chr6	16450000	17040000	-	chr6	56320000	56620000	-	10kb	HL60_S4_MboI
200.466	chr5	128470000	128830000	+	chr5	140200000	140370000	-	10kb	HL60_S4_MboI
293.046	chr18	46330000	46700000	+	chr18	60560000	60790000	-	10kb	HL60_S4_MboI
67.6277	chr2	147240000	147430000	-	chr2	163520000	163860000	+	10kb	HL60_S4_MboI
130.631	chr2	117300000	117740000	+	chr2	138660000	138870000	-	10kb	HL60_S4_MboI
76.575	chr4	18210000	18610000	-	chr4	32520000	32630000	-	10kb	HL60_S4_MboI
355.114	chr2	41360000	41830000	-	chr2	177360000	177770000	-	10kb	HL60_S4_MboI
287.45	chr2	40740000	41360000	+	chr2	177080000	177360000	+	10kb	HL60_S4_MboI
275.621	chr2	17710000	17880000	-	chr2	73850000	74280000	+	10kb	HL60_S4_MboI
213.021	chr2	17440000	17710000	+	chr2	74270000	74460000	-	10kb	HL60_S4_MboI
63.3995	chr1	17700000	18800000	-	chr1	29400000	30700000	+	100kb	HL60_S4_MboI
