## Supplemental table 4 for "Hi-C detects novel structural variants in HL-60 and HL-60/S4 cell lines"

### Sheet: Sheet1
File	Total_Reads_1	Total_Reads_2	Not_Truncated_Reads_1	Not_Truncated_Reads_2	Truncated_Read_1	Truncated_Read_2	Average_Length_Truncated_1	Average_Length_Truncated_2	Too_Short_To_Map_Read_1	Too_Short_To_Map_Read_2	Unique_Alignments_Read_1	Unique_Alignments_Read_2	Multiple_Alignments_Read_1	Multiple_Alignments_Read_2	Failed_To_Align_Read_1	Failed_To_Align_Read_2	Paired_Read_1	Paired_Read_2	Valid_Pairs	Invalid_Pairs	Same_Circularised	Same_Dangling_Ends	Same_Fragment_Internal	Re_Ligation	Contiguous_Sequence	Wrong_Size	Deduplication_Read_Pairs_Uniques	Deduplication_Cis_Close_Uniques	Deduplication_Cis_Far_Uniques	Deduplication_Trans_Uniques	Percentage_Mapped	Percentage_Valid	Percentage_Uniques	Percentage_Unique_Trans	Percentage_Ditags_Passed_Through_HiCUP
1A_colon__HL60__slash__S4_RA_NoIndex_L007_R1_2_complete_filtered.hicup.bam	240268100	240268100	208288250	210222862	31979850	30045238	51.64	51.21	3795735	3869941	169652298	164521737	47698444	45349393	19121623	26527029	123289633	123289633	52645983	70643650	1291356	7183989	54330718	7837587	0	0	14132250	283083	3975753	9873414	51.31	42.7	26.84	69.86	5.88
